# Structural and phenotypic plasticity of the RBD loop2 region is a key determinant for HKU5r-CoVs’ emergence in mink

**DOI:** 10.1101/2025.10.22.684003

**Authors:** Jarel Elgin Tolentino, Victoria A. Jefferson, Nicholas J. Catanzaro, Ralph S. Baric, Michael Letko, Spyros Lytras, Kei Sato

**Affiliations:** Division of Systems Virology, Department of Microbiology and Immunology, The Institute of Medical Science, The University of Tokyo, Tokyo, Japan; Department of Computational Biology and Medical Sciences, Graduate School of Frontier Sciences, The University of Tokyo, Kashiwa, Japan; Paul G. Allen School for Global Health, Washington State University, Pullman, WA, USA; Department of Epidemiology, Gillings School of Global Public Health, University of North Carolina at Chapel Hill, Chapel Hill, NC, USA; MRC-University of Glasgow Centre for Virus Research, Glasgow, UK; International Research Center for Infectious Diseases, The Institute of Medical Science, The University of Tokyo, Tokyo, Japan; Graduate School of Medicine, The University of Tokyo, Tokyo, Japan; International Vaccine Design Center, The Institute of Medical Science, The University of Tokyo, Tokyo, Japan; Collaboration Unit for Infection, Joint Research Center for Human Retrovirus infection, Kumamoto University, Kumamoto, Japan; Faculty of Medicine, Chulalongkorn University, Bangkok, Thailand; Duke-NUS Medical School, Singapore

**Author notes:** Corresponding authors (Michael Letko), (Spyros Lytras), (Kei Sato). These authors contributed equally (Victoria A. Jefferson, Nicholas J. Catanzaro).

## Abstract

The emergence of novel coronaviruses from animal reservoirs continues to pose a significant zoonotic threat. Here, we investigate the evolutionary origins and virological properties of a recently reported mink-derived HKU5-related coronavirus (nvHKU5r-CoV). Phylogenetic and recombination analyses reveal that nvHKU5r-CoV originated from bat HKU5-like viruses circulating in southeastern China. We characterize the spike loop2 region as a critical determinant of ACE2 receptor specificity, directly interacting with the receptor, and show that the bat HKU5r-CoV with the closest loop2 sequence to nvHKU5r-CoV could already utilize mink ACE2. Using AlphaFold3, we predicted spike-ACE2 binding interfaces consistent with our experimental infectivity results. Targeted mutagenesis demonstrates that a single amino acid substitution (R548S) enables robust entry of nvHKU5r-CoV via human ACE2. We further show that this substitution can arise *in vitro* during hACE2-expressing cell infection with a replication-competent VSV system. Molecular dating suggests that nvHKU5r-CoV transmitted from bats to mink within the last decade, consistent with an expansion of mink fur farming in China. Overall, our findings highlight the zoonotic potential of these viruses and the molecular and structural determinants underlying it, while emphasizing fur farming as a major risk factor for how bat HKU5r-CoVs can transmit to farmed animals and ultimately humans.
