## Supplementary Tables for "Structural and phenotypic plasticity of the RBD loop2 region is a key determinant for HKU5r-CoVs’ emergence in mink"

### Sheet: Table S1
Accession	Gene-encoded	Description	Organism	isolate-name	collection-date	Country	Host
C_AA075371.1	complete-genome	UNVERIFIED: Pipistrellus bat coronavirus HKU5 isolate NV-SD-L1	HKU5 isolate NV-SD-L1	NV-SD-L1	2022	China: Shandong	Neogale vison
C_AA075372.1	complete-genome	UNVERIFIED: Pipistrellus bat coronavirus HKU5 isolate NV-SD-L2 sequence.	HKU5 isolate NV-SD-L2	NV-SD-L2	2022	China: Shandong	Neogale vison
C_AA075373.1	complete-genome	UNVERIFIED: Pipistrellus bat coronavirus HKU5 isolate NV-SD-I2	HKU5 isolate NV-SD-I2	NV-SD-I2	2022	China: Shandong	Neogale vison
C_AA085189.1	complete-genome	Pipistrellus isolate 223023 non-structural polyprotein 1ab gene, complete cds; ORF1ab gene, complete sequence; and spike protein (S), envelope protein (E), membrane protein (M), and nucleocapsid protein (N) genes, complete cds.	HKU5 isolate lineage 2-223023	223023	2022	China	Pipistrellus
C_AA085190.1	complete-genome	Pipistrellus isolate 223028 non-structural polyprotein 1ab (ORF1ab), spike protein (S), envelope protein (E), membrane protein (M), and nucleocapsid protein (N) genes, complete cds.	HKU5 isolate lineage 2-223028	223028	2022	China	Pipistrellus
C_AA085191.1	complete-genome	Pipistrellus isolate 220153 non-structural polyprotein 1ab gene, complete cds; ORF1ab gene, complete sequence; and spike protein (S), envelope protein (E), membrane protein (M), and nucleocapsid protein (N) genes, complete cds.	HKU5 isolate lineage 2-220153	220153	2022	China	Pipistrellus
C_AA085192.1	complete-genome	Pipistrellus isolate 220155 non-structural polyprotein 1ab gene, complete cds; ORF1ab gene, complete sequence; and spike protein (S), envelope protein (E), membrane protein (M), and nucleocapsid protein (N) genes, complete cds.	HKU5 isolate lineage 2-220155	220155	2022	China	Pipistrellus
C_AA085193.1	complete-genome	Pipistrellus isolate 223381 non-structural polyprotein 1ab gene, complete cds; ORF1ab gene, complete sequence; and spike protein (S), envelope protein (E), membrane protein (M), and nucleocapsid protein (N) genes, complete cds.	HKU5 isolate lineage 2-223381	223381	2022	China	Pipistrellus
C_AA085194.1	complete-genome	Pipistrellus isolate 141441 non-structural polyprotein 1ab, spike protein (S), envelope protein (E), membrane protein (M), and nucleocapsid protein (N) genes, complete cds; and ORF1ab gene, complete sequence.	HKU5 isolate lineage 2-141441	141441	2014	China	Pipistrellus
DQ648790.1	spike	Bat coronavirus (BtCoV/A434/2005) spike (S) gene, complete cds	Bat coronavirus (BtCoV/A434/2005)	BtCoV/A434/2005
EF065510.1	complete-genome	Bat coronavirus HKU5-2, complete genome	Bat coronavirus HKU5-2	TT03f		China: Guangdong	bat
EF065511.1	complete-genome	Bat coronavirus HKU5-3, complete genome	Bat coronavirus HKU5-3	TT06f		China: Guangdong	bat
EF065512.1	complete-genome	Bat coronavirus HKU5-5, complete genome	Bat coronavirus HKU5-5	TT07f		China: Guangdong	bat
KC522090.1	spike	Pipistrellus bat coronavirus HKU5 isolate 16S spike glycoprotein gene, complete cds	Pipistrellus bat coronavirus HKU5	16S	12-Jul-2007		bat
KC522091.1	spike	Pipistrellus bat coronavirus HKU5 isolate 17S spike glycoprotein gene, complete cds	Pipistrellus bat coronavirus HKU5	17S	08-Oct-2007		bat
KC522092.1	spike	Pipistrellus bat coronavirus HKU5 isolate 18S spike glycoprotein gene, complete cds	Pipistrellus bat coronavirus HKU5	18S	30-Oct-2007		bat
KC522093.1	spike	Pipistrellus bat coronavirus HKU5 isolate 19S spike glycoprotein gene, complete cds	Pipistrellus bat coronavirus HKU5	19S	30-Oct-2007		bat
KC522094.1	spike	Pipistrellus bat coronavirus HKU5 isolate 20S spike glycoprotein gene, complete cds	Pipistrellus bat coronavirus HKU5	20S	30-Oct-2007		bat
KC522095.1	spike	Pipistrellus bat coronavirus HKU5 isolate 21S spike glycoprotein gene, complete cds	Pipistrellus bat coronavirus HKU5	21S	30-Oct-2007		bat
KC522096.1	spike	Pipistrellus bat coronavirus HKU5 isolate 22S spike glycoprotein gene, complete cds	Pipistrellus bat coronavirus HKU5	22S	10-Sep-2008		bat
KC522097.1	spike	Pipistrellus bat coronavirus HKU5 isolate 24S spike glycoprotein gene, complete cds	Pipistrellus bat coronavirus HKU5	24S	24-Apr-2009		bat
KC522098.1	spike	Pipistrellus bat coronavirus HKU5 isolate 26S spike glycoprotein gene, complete cds	Pipistrellus bat coronavirus HKU5	26S	14-Jul-2009		bat
KC522099.1	spike	Pipistrellus bat coronavirus HKU5 isolate 27S spike glycoprotein gene, complete cds	Pipistrellus bat coronavirus HKU5	27S	14-Jul-2009		bat
KC522100.1	spike	Pipistrellus bat coronavirus HKU5 isolate 28S spike glycoprotein gene, complete cds	Pipistrellus bat coronavirus HKU5	28S	14-Jul-2009		bat
KC522101.1	spike	Pipistrellus bat coronavirus HKU5 isolate 30S spike glycoprotein gene, complete cds	Pipistrellus bat coronavirus HKU5	30S	14-Oct-2010		bat
KC522102.1	spike	Pipistrellus bat coronavirus HKU5 isolate 31S spike glycoprotein gene, complete cds	Pipistrellus bat coronavirus HKU5	31S	02-Aug-2012		bat
KC522103.1	spike	Pipistrellus bat coronavirus HKU5 isolate 32S spike glycoprotein gene, complete cds	Pipistrellus bat coronavirus HKU5	32S	02-Aug-2012		bat
KC522104.1	spike	Pipistrellus bat coronavirus HKU5 isolate 33S spike glycoprotein gene, complete cds	Pipistrellus bat coronavirus HKU5	33S	02-Aug-2012		bat
KJ473820.1	complete-genome	BtPa-BetaCoV/GD2013, complete genome	BtPa-BetaCoV/GD2013	BtPa-GD2013	2013	China: Guangdong	Pipistrellus abramus
MH002340.1	complete-genome	Pipistrellus bat coronavirus HKU5 isolate BY140535, complete genome	Pipistrellus bat coronavirus HKU5	BY140535	26-Jun-2014	China: Guangdong
MH002341.1	complete-genome	Pipistrellus bat coronavirus HKU5 isolate BY140562, complete genome	Pipistrellus bat coronavirus HKU5	BY140562	28-Jun-2014	China: Guangdong
MH002342.1	complete-genome	Pipistrellus bat coronavirus HKU5 isolate YD13403, complete genome	Pipistrellus bat coronavirus HKU5	YD13403	03-Jun-2013	China: Guangdong
MN611520.1	complete-genome	Pipistrellus abramus bat coronavirus HKU5-related isolate BY140568, complete genome	Pipistrellus abramus bat coronavirus HKU5-related	BY140568	Mar-2018	China: Guangdong	Pipistrellus abramus
MT648449.1	spike	Bat coronavirus isolate 16BF109 spike protein gene, partial cds	Bat coronavirus	16BF109	2016		Pipistrellus abramus
MZ328297.1	complete-genome	Wenzhou Pipistrellus abramus betacoronavirus 1, complete genome	Wenzhou Pipistrellus abramus betacoronavirus 1	YJB_Pabr	2016	China: Zhejiang	Pipistrellus abramus
NC_009020.1	complete-genome	Pipistrellus bat coronavirus HKU5, complete genome	Pipistrellus bat coronavirus HKU5	HKU5-1 LMH03f		China: Guangdong	bat
OQ175231.1	complete-genome	Bat Coronavirus PaGX17 isolate BtPa-BetaCoV/GX2017-Q271, complete genome	Bat Coronavirus PaGX17	BtPa-BetaCoV/GX2017-Q271	2017	China: Guangxi	Pipistrellus abramus
OQ175264.1	complete-genome	Bat Coronavirus HaYN16 isolate BtHa-BetaCoV/YN2016-Q244, complete genome	Bat Coronavirus HaYN16	BtHa-BetaCoV/YN2016-Q244	2016	China: Yunnan	Hipposideros armiger
OQ175265.1	complete-genome	Bat Coronavirus HaYN16 isolate BtHa-BetaCoV/YN2016-Q245, complete genome	Bat Coronavirus HaYN16	BtHa-BetaCoV/YN2016-Q245	2016	China: Yunnan	Hipposideros armiger
OQ175272.1	complete-genome	Bat Coronavirus HlHI19 isolate BtHl-BetaCoV/HI2019-Q252, complete genome	Bat Coronavirus HlHI19	BtHl-BetaCoV/HI2019-Q252	2019	China: Hainan	Hipposideros larvatus
OQ175273.1	complete-genome	Bat Coronavirus MpHI19 isolate BtMp-BetaCoV/HI2019-Q253, complete genome	Bat Coronavirus MpHI19	BtMp-BetaCoV/HI2019-Q253	2019	China: Hainan	Miniopterus pusillus
OQ175274.1	complete-genome	Bat Coronavirus PaGD18 isolate BtPa-BetaCoV/GD2018-Q254, complete genome	Bat Coronavirus PaGD18	BtPa-BetaCoV/GD2018-Q254	24-Apr-2018	China: Guangdong	Pipistrellus abramus
OQ175275.1	complete-genome	Bat Coronavirus PaGD18 isolate BtPa-BetaCoV/GD2018-Q255, complete genome	Bat Coronavirus PaGD18	BtPa-BetaCoV/GD2018-Q255	02-Jul-2018	China: Guangdong	Pipistrellus abramus
OQ175276.1	complete-genome	Bat Coronavirus PaJX20 isolate BtPa-BetaCoV/JX2020-Q256, complete genome	Bat Coronavirus PaJX20	BtPa-BetaCoV/JX2020-Q256	08-May-2020	China: Jiangxi	Pipistrellus abramus
OQ175277.1	complete-genome	Bat Coronavirus PaJX20 isolate BtPa-BetaCoV/JX2020-Q257, complete genome	Bat Coronavirus PaJX20	BtPa-BetaCoV/JX2020-Q257	08-May-2020	China: Jiangxi	Pipistrellus abramus
OQ175278.1	complete-genome	Bat Coronavirus PaJX20 isolate BtPa-BetaCoV/JX2020-Q258, complete genome	Bat Coronavirus PaJX20	BtPa-BetaCoV/JX2020-Q258	08-May-2020	China: Jiangxi	Pipistrellus abramus
OQ175279.1	complete-genome	Bat Coronavirus PaJX20 isolate BtPa-BetaCoV/JX2020-Q259, complete genome	Bat Coronavirus PaJX20	BtPa-BetaCoV/JX2020-Q259	08-May-2020	China: Jiangxi	Pipistrellus abramus
OQ175280.1	complete-genome	Bat Coronavirus PaJX20 isolate BtPa-BetaCoV/JX2020-Q260, complete genome	Bat Coronavirus PaJX20	BtPa-BetaCoV/JX2020-Q260	12-May-2020	China: Jiangxi	Pipistrellus abramus
OQ175281.1	complete-genome	Bat Coronavirus PaJX20 isolate BtPa-BetaCoV/JX2020-Q261, complete genome	Bat Coronavirus PaJX20	BtPa-BetaCoV/JX2020-Q261	12-May-2020	China: Jiangxi	Pipistrellus abramus
OQ175282.1	complete-genome	Bat Coronavirus PaGD17 isolate BtPa-BetaCoV/GD2017-Q262, complete genome	Bat Coronavirus PaGD17	BtPa-BetaCoV/GD2017-Q262	12-Apr-2017	China: Guangdong	Pipistrellus abramus
OQ175283.1	complete-genome	Bat Coronavirus PaGD17 isolate BtPa-BetaCoV/GD2017-Q263, complete genome	Bat Coronavirus PaGD17	BtPa-BetaCoV/GD2017-Q263	12-Apr-2017	China: Guangdong	Pipistrellus abramus
OQ175284.1	complete-genome	Bat Coronavirus PaGD17 isolate BtPa-BetaCoV/GD2017-Q264, complete genome	Bat Coronavirus PaGD17	BtPa-BetaCoV/GD2017-Q264	13-Apr-2017	China: Guangdong	Pipistrellus abramus
OQ175285.1	complete-genome	Bat Coronavirus PaGD17 isolate BtPa-BetaCoV/GD2017-Q265, complete genome	Bat Coronavirus PaGD17	BtPa-BetaCoV/GD2017-Q265	09-Jul-2017	China: Guangdong	Pipistrellus abramus
OQ175286.1	complete-genome	Bat Coronavirus PaGD17 isolate BtPa-BetaCoV/GD2017-Q266, complete genome	Bat Coronavirus PaGD17	BtPa-BetaCoV/GD2017-Q266	11-Oct-2017	China: Guangdong	Pipistrellus abramus
OQ175287.1	complete-genome	Bat Coronavirus PaGD16 isolate BtPa-BetaCoV/GD2016-Q267, complete genome	Bat Coronavirus PaGD16	BtPa-BetaCoV/GD2016-Q267	2016	China: Guangdong	Pipistrellus abramus
OQ175288.1	complete-genome	Bat Coronavirus PaGD17 isolate BtPa-BetaCoV/GD2017-Q268, complete genome	Bat Coronavirus PaGD17	BtPa-BetaCoV/GD2017-Q268	2017	China: Guangdong	Pipistrellus abramus
OQ175289.1	complete-genome	Bat Coronavirus PaGD17 isolate BtPa-BetaCoV/GD2017-Q269, complete genome	Bat Coronavirus PaGD17	BtPa-BetaCoV/GD2017-Q269	2017	China: Guangdong	Pipistrellus abramus
OQ175290.1	complete-genome	Bat Coronavirus PaGD18 isolate BtPa-BetaCoV/GD2018-Q270, complete genome	Bat Coronavirus PaGD18	BtPa-BetaCoV/GD2018-Q270	2018	China: Guangdong	Pipistrellus abramus
OQ175292.1	complete-genome	Bat Coronavirus PaGZ19 isolate BtPa-BetaCoV/GZ2019-Q272, complete genome	Bat Coronavirus PaGZ19	BtPa-BetaCoV/GZ2019-Q272	2019	China: Guizhou	Pipistrellus abramus
OQ175293.1	complete-genome	Bat Coronavirus PaJX20 isolate BtPa-BetaCoV/JX2020-Q273, complete genome	Bat Coronavirus PaJX20	BtPa-BetaCoV/JX2020-Q273	2020	China: Jiangxi	Pipistrellus abramus
OQ175294.1	complete-genome	Bat Coronavirus PaJX20 isolate BtPa-BetaCoV/JX2020-Q274, complete genome	Bat Coronavirus PaJX20	BtPa-BetaCoV/JX2020-Q274	2020	China: Jiangxi	Pipistrellus abramus
OQ175295.1	complete-genome	Bat Coronavirus PaJX20 isolate BtPa-BetaCoV/JX2020-Q275, complete genome	Bat Coronavirus PaJX20	BtPa-BetaCoV/JX2020-Q275	2020	China: Jiangxi	Pipistrellus abramus
OQ175296.1	complete-genome	Bat Coronavirus PaJX20 isolate BtPa-BetaCoV/JX2020-Q276, complete genome	Bat Coronavirus PaJX20	BtPa-BetaCoV/JX2020-Q276	2020	China: Jiangxi	Pipistrellus abramus
OQ175297.1	complete-genome	Bat Coronavirus PaJX20 isolate BtPa-BetaCoV/JX2020-Q277, complete genome	Bat Coronavirus PaJX20	BtPa-BetaCoV/JX2020-Q277	2020	China: Jiangxi	Pipistrellus abramus
OQ175298.1	complete-genome	Bat Coronavirus PaJX20 isolate BtPa-BetaCoV/JX2020-Q278, complete genome	Bat Coronavirus PaJX20	BtPa-BetaCoV/JX2020-Q278	2020	China: Jiangxi	Pipistrellus abramus
OQ175299.1	complete-genome	Bat Coronavirus PaJX20 isolate BtPa-BetaCoV/JX2020-Q279, complete genome	Bat Coronavirus PaJX20	BtPa-BetaCoV/JX2020-Q279	2020	China: Jiangxi	Pipistrellus abramus
OQ175300.1	complete-genome	Bat Coronavirus PaZJ10 isolate BtPa-BetaCoV/ZJ2010-Q280, complete genome	Bat Coronavirus PaZJ10	BtPa-BetaCoV/ZJ2010-Q280	2010	China: Zhejiang	Pipistrellus abramus
OQ175301.1	complete-genome	Bat Coronavirus PaHI19 isolate BtPa-BetaCoV/HI2019-Q281, complete genome	Bat Coronavirus PaHI19	BtPa-BetaCoV/HI2019-Q281	2019	China: Hainan	Pipistrellus abramus
OQ175302.1	complete-genome	Bat Coronavirus RmGX17 isolate BtRm-BetaCoV/GX2017-Q282, complete genome	Bat Coronavirus RmGX17	BtRm-BetaCoV/GX2017-Q282	17-Dec-2017	China: Guangxi	Rhinolophus macrotis
OQ715761.1	complete-genome	MAG: Pipistrellus bat coronavirus HKU5 isolate WZ_Pi.abramus_betacorona_2 ORF1ab polyprotein, spike protein, ORF3a protein, ORF3b protein, ORF3c protein, ORF3d protein, E protein, M protein, and N protein genes, complete cds	Pipistrellus bat coronavirus HKU5	WZ_Pi.abramus_betacorona_2		China: Zhejiang	Pipistrellus abramus
PV174919.1	spike	Mink respiratory coronavirus isolate MRCoV spike (S) gene, complete cds	mink respiratory coronavirus	MRCoV	2024-Nov-29	China	Neogale vison

### Sheet: Table S2
ACE2	virus	ACE2 accession	virus accession	ptm	iptm	ACE2_residues	entry	entry source
PabrACE2	17S	GQ262782.1	AGP04930	0.81	0.88	26, 30, 322, 323, 324, 325, 327, 328, 329, 33, 34, 352, 353, 37, 385, 386, 387, 388, 392, 42, 90, 92, 93, 96	Yes	Catanzaro-2025
PabrACE2	19S	GQ262782.1	AGP04932	0.81	0.86	26, 30, 322, 323, 324, 325, 327, 328, 329, 33, 34, 352, 353, 354, 356, 37, 385, 386, 387, 388, 392, 41, 90, 92, 93, 96	Yes	Catanzaro-2025
PabrACE2	20S	GQ262782.1	AGP04933	0.81	0.86	26, 30, 322, 323, 324, 325, 327, 328, 33, 34, 352, 353, 354, 37, 385, 386, 387, 388, 41, 90, 92, 93, 96	Yes	Catanzaro-2025
PabrACE2	21S	GQ262782.1	AGP04934	0.8	0.85	26, 30, 322, 323, 324, 325, 327, 328, 329, 33, 34, 352, 353, 354, 356, 37, 385, 386, 387, 388, 392, 41, 90, 92, 93, 96	Yes	Catanzaro-2025
PabrACE2	22S	GQ262782.1	AGP04935	0.8	0.85	26, 30, 322, 323, 324, 325, 327, 328, 329, 33, 34, 352, 353, 354, 356, 37, 38, 385, 386, 387, 388, 392, 41, 90, 92, 93, 96	Yes	Catanzaro-2025
PabrACE2	24S	GQ262782.1	AGP04936	0.7	0.31	117, 118, 121, 122, 124, 125, 128, 129, 143, 144, 145, 148, 270, 272, 273, 334, 340, 341, 342, 343, 344, 346, 347, 348, 373, 377, 401, 405, 47, 50, 503, 504, 509, 51, 513, 514, 54, 55, 56, 62, 63	Yes	Catanzaro-2025
PabrACE2	27S	GQ262782.1	AGP04938	0.81	0.86	26, 30, 322, 323, 324, 327, 328, 33, 34, 352, 353, 354, 37, 38, 385, 386, 387, 388, 392, 41, 90, 92, 93, 96	Yes	Catanzaro-2025
PabrACE2	28S	GQ262782.1	AGP04939	0.81	0.87	26, 30, 322, 323, 324, 325, 327, 328, 33, 34, 352, 353, 354, 37, 38, 385, 386, 387, 388, 41, 90, 92, 93, 96	Yes	Catanzaro-2025
PabrACE2	31S	GQ262782.1	AGP04941	0.81	0.86	26, 30, 322, 323, 324, 325, 327, 328, 329, 33, 34, 352, 353, 354, 356, 37, 385, 386, 387, 388, 392, 41, 90, 92, 93, 96	Yes	Catanzaro-2025
PabrACE2	32S	GQ262782.1	AGP04942	0.8	0.84	26, 30, 322, 323, 324, 325, 327, 328, 329, 33, 34, 352, 353, 354, 356, 37, 38, 385, 386, 387, 388, 392, 41, 90, 92, 93, 96	Yes	Catanzaro-2025
PabrACE2	33S	GQ262782.1	KC522104	0.8	0.85	26, 27, 29, 30, 322, 323, 324, 325, 327, 328, 33, 34, 352, 353, 354, 37, 385, 386, 388, 392, 41, 42, 90, 93, 96	Yes	Catanzaro-2025
PabrACE2	BtCoV-SC2013	GQ262782.1	KJ473821	0.79	0.79	26, 30, 320, 322, 323, 324, 325, 327, 328, 329, 33, 34, 352, 353, 354, 356, 37, 385, 386, 387, 388, 392, 41, 90, 93, 96	No	Catanzaro-2025
PabrACE2	EjCoV3	GQ262782.1	LC706865.1	0.65	0.14	26, 30, 548, 551, 552, 555, 556, 558, 559, 567, 570, 571, 574	No	This study
PabrACE2	HKU25	GQ262782.1	KX442564.1	0.8	0.84	26, 30, 33, 34, 37, 41, 90, 92, 93, 96, 322, 323, 324, 325, 327, 328, 329, 352, 353, 354, 356, 386, 387, 388, 392	No	This study
PabrACE2	HKU52-141441	GQ262782.1	C_AA085194.1	0.7	0.3	102, 104, 124, 125, 127, 128, 129, 130, 131, 133, 137, 138, 139, 140, 141, 142, 143, 144, 145, 146, 148, 167, 201, 334, 338, 339, 340, 341, 342, 343, 344, 345, 346, 47, 50, 503, 504, 507, 508, 509, 51, 513, 514, 54, 56, 62, 63, 66, 70	No	This study
PabrACE2	HKU52-220153	GQ262782.1	C_AAI84059.1	0.7	0.29	118, 121, 122, 124, 125, 127, 128, 129, 131, 143, 145, 148, 270, 272, 273, 340, 341, 342, 343, 344, 345, 346, 348, 358, 397, 401, 47, 50, 502, 503, 504, 507, 508, 509, 51, 513, 514, 517, 53, 54, 55, 56, 57, 58, 59, 62, 63	not-tested
PabrACE2	HKU52-220155	GQ262782.1	C_AAI84064.1	0.7	0.29	124, 128, 140, 142, 143, 144, 145, 146, 148, 149, 152, 272, 335, 336, 340, 341, 342, 343, 344, 345, 358, 362, 503, 504, 507, 509, 514	not-tested
PabrACE2	HKU52-223023	GQ262782.1	C_AAI84049.1	0.75	0.53	124, 127, 128, 129, 131, 141, 142, 143, 144, 145, 146, 148, 149, 152, 272, 334, 336, 338, 340, 341, 342, 343, 344, 345, 346, 358, 362, 367, 370, 401, 50, 503, 504, 507, 509, 51, 514	No	This study
PabrACE2	HKU52-223028	GQ262782.1	C_AAI84054.1	0.77	0.61	124, 127, 128, 129, 131, 141, 142, 143, 144, 145, 146, 148, 149, 152, 270, 272, 334, 335, 336, 338, 340, 341, 342, 343, 344, 345, 346, 358, 362, 370, 401, 50, 503, 504, 507, 509, 51, 514, 54	not-tested
PabrACE2	HKU52-223381	GQ262782.1	C_AAI84069.1	0.69	0.24	124, 127, 128, 129, 131, 139, 141, 143, 144, 145, 146, 148, 149, 167, 335, 340, 341, 342, 344, 346, 47, 50, 503, 504, 509, 51, 514, 54, 55, 56, 59, 62, 66	not-tested
PabrACE2	Hsavi	GQ262782.1	MG596802	0.65	0.15	30, 31, 324, 325, 328, 329, 33, 34, 35, 352, 353, 354, 37, 38, 385, 386, 392, 41	No	Catanzaro-2025
PabrACE2	LMH03f	GQ262782.1	NC009020	0.8	0.85	26, 30, 322, 323, 324, 325, 327, 328, 329, 33, 34, 352, 353, 354, 356, 37, 385, 386, 387, 388, 392, 41, 90, 92, 93, 96	Yes	Catanzaro-2025
PabrACE2	MERS-CoV	GQ262782.1	YP_009047204.1	0.67	0.18	114, 117, 118, 120, 121, 122, 124, 125, 127, 128, 129, 186, 198, 272, 273, 338, 339, 340, 341, 342, 344, 345, 346, 347, 348, 349, 350, 373, 377, 381, 384, 389, 392, 393, 40, 401, 405, 43, 44, 50, 503, 504, 507, 508, 509, 51, 513, 514, 517, 518, 52, 53, 54, 55, 56, 57, 58, 59, 62, 63, 66	No	Catanzaro-2025
PabrACE2	NV23	GQ262782.1	C_AA075371.1	0.8	0.84	26, 30, 321, 322, 323, 324, 327, 328, 33, 34, 352, 353, 354, 37, 38, 385, 386, 387, 388, 392, 41, 90, 92, 93, 96	Yes	This study
PabrACE2	Pkhulii	GQ262782.1	MG596803	0.74	0.6	22, 26, 29, 30, 321, 322, 323, 324, 325, 327, 328, 329, 34, 352, 353, 354, 37, 38, 386, 388, 392, 41, 90, 92, 93, 96	No	Catanzaro-2025
PabrACE2	Q265	GQ262782.1	OQ175285.1	0.81	0.86	26, 30, 33, 34, 37, 41, 90, 92, 93, 96, 322, 323, 324, 327, 328, 352, 353, 354, 385, 386, 387, 388, 392	Yes	This study
PabrACE2	SARS-2-rbd	GQ262782.1	YP_009724390.1	0.79	0.81	19, 24, 27, 28, 30, 31, 328, 329, 34, 35, 352, 353, 354, 356, 37, 38, 392, 41, 42, 45, 79, 83	No	Catanzaro-2025
PabrACE2	WZ2	GQ262782.1	OQ715761.1	0.81	0.86	26, 30, 33, 34, 37, 41, 90, 92, 93, 96, 322, 323, 324, 325, 327, 328, 352, 353, 354, 385, 386, 387, 388	Yes	This study
PabrACE2	clade2	GQ262782.1	NA	0.8	0.86	26, 30, 322, 323, 324, 325, 327, 328, 329, 33, 34, 352, 353, 354, 356, 37, 38, 385, 386, 387, 388, 392, 41, 90, 92, 93, 96	Yes	Catanzaro-2025
hACE2	17S	gi|13516971:55-2472	AGP04930	0.71	0.28	117, 118, 121, 122, 124, 125, 127, 128, 129, 130, 131, 143, 144, 145, 146, 168, 273, 337, 338, 340, 341, 342, 343, 345, 347, 348, 349, 378, 402, 47, 50, 504, 505, 51, 510, 515, 54, 56, 59, 60, 62, 63	No	This study
hACE2	19S	gi|13516971:55-2472	AGP04932	0.68	0.14	128, 129, 131, 139, 140, 141, 143, 145, 146, 149, 150, 153, 154, 273, 274, 277, 335, 339, 341, 342, 343, 344, 345, 346, 347, 348, 359, 360, 363, 378, 394, 401, 402, 50, 504, 505, 51, 510, 54, 55, 56, 59	No	This study
hACE2	20S	gi|13516971:55-2472	AGP04933	0.69	0.18	121, 124, 125, 128, 129, 131, 143, 144, 145, 149, 271, 273, 274, 338, 340, 341, 342, 343, 344, 345, 347, 349, 378, 394, 398, 401, 47, 50, 503, 504, 505, 51, 510, 515, 53, 54, 55, 56, 59, 60, 62, 63, 67	No	This study
hACE2	21S	gi|13516971:55-2472	AGP04934	0.68	0.53	132, 133, 134, 135, 136, 140, 141, 142, 148, 151, 157, 159, 160, 163, 164, 167, 168, 655, 659, 660, 661, 662, 663, 688, 689, 690, 693	No	This study
hACE2	22S	gi|13516971:55-2472	AGP04935	0.65	0.29	134, 136, 140, 142, 147, 148, 151, 157, 159, 160, 163, 655, 659, 660, 661, 663, 690, 693, 695, 696, 699	No	This study
hACE2	24S	gi|13516971:55-2472	AGP04936	0.71	0.28	121, 124, 125, 127, 128, 129, 130, 131, 143, 144, 145, 146, 168, 273, 335, 339, 340, 341, 342, 343, 344, 345, 347, 348, 349, 361, 374, 378, 401, 402, 406, 47, 50, 503, 504, 505, 508, 51, 510, 514, 515, 518, 54, 56, 59, 60, 62, 63	No	This study
hACE2	27S	gi|13516971:55-2472	AGP04938	0.69	0.19	121, 124, 125, 128, 129, 131, 143, 144, 145, 146, 149, 271, 273, 274, 335, 337, 338, 339, 340, 341, 342, 343, 344, 345, 347, 348, 349, 359, 378, 394, 401, 402, 47, 50, 503, 504, 505, 51, 510, 514, 515, 53, 54, 55, 56, 59, 60, 62, 63	No	This study
hACE2	28S	gi|13516971:55-2472	AGP04939	0.79	0.68	234, 259, 462, 480, 483, 484, 600, 601, 602, 603, 606, 607, 609	No	This study
hACE2	31S	gi|13516971:55-2472	AGP04941	0.68	0.16	150, 154, 280, 283, 286, 287, 288, 289, 290, 292, 293, 294, 295, 298, 299, 335, 363, 365, 423, 424, 425, 427, 434	No	This study
hACE2	32S	gi|13516971:55-2472	AGP04942	0.7	0.36	213, 216, 221, 224, 225, 227, 228, 229, 232, 465, 467, 575, 576, 577, 578, 579, 580, 581, 582, 589	No	This study
hACE2	33S	gi|13516971:55-2472	KC522104	0.69	0.19	118, 121, 124, 125, 126, 127, 128, 129, 131, 143, 145, 146, 175, 273, 338, 341, 343, 345, 347, 348, 349, 350, 374, 40, 402, 406, 43, 44, 47, 50, 504, 505, 508, 51, 510, 515, 518, 54, 55, 56, 59, 60, 62, 63	No	This study
hACE2	BtCoV-SC2013	gi|13516971:55-2472	KJ473821	0.64	0.15	257, 258, 259, 600, 601, 603, 607, 608, 609, 610, 615, 619, 621, 623, 678	No	This study
hACE2	EjCoV3	gi|13516971:55-2472	LC706865.1	0.69	0.2	40, 43, 44, 47, 50, 51, 54, 55, 56, 59, 62, 63, 69, 121, 124, 125, 128, 129, 131, 139, 140, 141, 142, 143, 144, 145, 146, 147, 148, 149, 150, 335, 339, 341, 342, 343, 344, 345, 347, 348, 349, 394, 398, 402, 403, 504, 505, 508, 510, 514, 515, 518	No	This study
hACE2	HKU25	gi|13516971:55-2472	KX442564.1	0.69	0.23	43, 44, 47, 50, 51, 54, 55, 56, 59, 62, 124, 125, 127, 128, 129, 131, 139, 141, 142, 143, 145, 146, 147, 150, 273, 335, 338, 341, 343, 345, 347, 349, 402, 504, 505, 508, 510, 515, 518	No	This study
hACE2	HKU52-141441	gi|13516971:55-2472	C_AA085194.1	0.69	0.2	121, 124, 125, 126, 128, 129, 131, 139, 140, 141, 142, 143, 144, 145, 146, 147, 149, 150, 335, 338, 341, 342, 343, 344, 345, 347, 349, 378, 382, 40, 401, 402, 43, 44, 47, 50, 504, 508, 51, 510, 514, 54, 55, 56, 59, 62, 63, 69, 70	Yes	This study
hACE2	HKU52-220153	gi|13516971:55-2472	C_AAI84059.1	0.69	0.18	117, 118, 120, 121, 122, 124, 125, 128, 129, 131, 143, 187, 343, 345, 346, 347, 349, 398, 402, 47, 50, 504, 505, 508, 509, 51, 510, 514, 515, 54, 55, 56, 58, 59, 60, 61, 62, 63, 64	not-tested
hACE2	HKU52-220155	gi|13516971:55-2472	C_AAI84064.1	0.69	0.21	121, 124, 125, 126, 127, 128, 129, 130, 131, 143, 145, 146, 271, 273, 274, 335, 338, 340, 341, 342, 343, 344, 345, 346, 347, 348, 374, 375, 378, 401, 402, 406, 445, 46, 47, 50, 504, 505, 508, 51, 510, 514, 515, 518, 54, 55, 56, 58, 59, 60, 62, 63	not-tested
hACE2	HKU52-223023	gi|13516971:55-2472	C_AAI84049.1	0.7	0.23	118, 121, 122, 124, 125, 127, 128, 129, 130, 131, 139, 143, 144, 145, 146, 168, 273, 341, 342, 343, 344, 345, 346, 347, 375, 398, 402, 47, 50, 504, 505, 508, 51, 510, 514, 515, 54, 55, 56, 59, 62, 63	No	This study
hACE2	HKU52-223028	gi|13516971:55-2472	C_AAI84054.1	0.7	0.24	121, 124, 125, 127, 128, 129, 131, 143, 145, 273, 341, 343, 345, 347, 349, 398, 402, 47, 50, 504, 505, 508, 51, 510, 514, 515, 518, 54, 56, 59, 60, 62, 63	not-tested
hACE2	HKU52-223381	gi|13516971:55-2472	C_AAI84069.1	0.69	0.2	121, 124, 128, 129, 131, 143, 145, 273, 341, 343, 345, 349, 47, 50, 504, 505, 508, 51, 510, 511, 514, 515, 54, 55, 56, 59, 60, 62, 63, 67	not-tested
hACE2	Hsavi	gi|13516971:55-2472	MG596802	0.67	0.16	121, 124, 125, 126, 127, 128, 129, 131, 139, 143, 144, 145, 146, 273, 274, 335, 338, 341, 342, 343, 344, 345, 347, 349, 40, 402, 44, 47, 50, 504, 505, 508, 51, 510, 515, 518, 519, 54, 56, 59, 62, 63	No	This study
hACE2	LMH03f	gi|13516971:55-2472	NC009020	0.68	0.14	136, 157, 158, 159, 160, 163, 254, 255, 615, 616, 617, 654, 658, 659, 690, 692, 693, 694, 696, 697, 698, 699, 701, 702, 726	No	This study
hACE2	MERS-CoV	gi|13516971:55-2472	YP_009047204.1	0.69	0.21	115, 117, 118, 119, 120, 121, 122, 123, 124, 125, 127, 128, 129, 131, 145, 187, 273, 274, 341, 343, 345, 346, 347, 348, 349, 350, 351, 40, 402, 44, 47, 50, 504, 505, 507, 508, 509, 51, 510, 515, 54, 55, 56, 59, 60, 62, 63	No	This study
hACE2	NV23	gi|13516971:55-2472	C_AA075371.1	0.63	0.14	135, 136, 156, 157, 159, 249, 250, 251, 253, 254, 615, 616, 655, 659, 661, 687, 689, 690, 692, 693, 695, 696, 699	No	This study
hACE2	Pkhulii	gi|13516971:55-2472	MG596803	0.67	0.16	114, 118, 120, 121, 122, 124, 125, 126, 127, 128, 129, 130, 131, 132, 133, 139, 141, 142, 143, 145, 146, 147, 150, 175, 335, 337, 338, 340, 341, 342, 343, 344, 345, 347, 349, 39, 394, 395, 398, 40, 401, 402, 43, 44, 47, 50, 504, 505, 508, 51, 510, 514, 515, 54, 56, 59, 60, 62, 63, 69	No	This study
hACE2	Q265	gi|13516971:55-2472	OQ175285.1	0.68	0.18	47, 50, 51, 54, 56, 59, 62, 63, 121, 122, 124, 125, 126, 127, 128, 129, 131, 139, 141, 143, 144, 145, 146, 147, 149, 175, 273, 274, 338, 341, 342, 343, 344, 345, 346, 347, 348, 349, 375, 378, 382, 401, 402, 406, 445, 504, 505, 508, 510, 514, 515, 518	No	This study
hACE2	SARS-2-rbd	gi|13516971:55-2472	YP_009724390.1	0.81	0.84	19, 24, 27, 28, 30, 31, 34, 35, 353, 354, 355, 357, 37, 38, 393, 41, 42, 45, 79, 82, 83	Yes	Shang-2020
hACE2	WZ2	gi|13516971:55-2472	OQ715761.1	0.69	0.23	50, 54, 56, 59, 124, 125, 127, 128, 129, 131, 143, 144, 145, 146, 149, 150, 168, 269, 270, 271, 273, 274, 275, 276, 338, 341, 343, 345, 346, 374, 375, 402, 445, 504, 505, 510, 514, 515	No	This study
hACE2	clade2	gi|13516971:55-2472	NA	0.68	0.18	118, 121, 124, 125, 127, 128, 129, 131, 143, 145, 146, 341, 343, 345, 349, 374, 378, 40, 402, 43, 44, 47, 50, 504, 505, 508, 510, 515, 54, 55, 56, 59, 62, 63, 66, 67	No	This study
nvACE2	17S	XM_044236017.1	AGP04930	0.67	0.15	114, 119, 120, 121, 123, 124, 125, 127, 128, 129, 145, 146, 199, 203, 341, 342, 343, 344, 345, 348, 349, 350, 351, 382, 385, 393, 394, 398, 40, 401, 402, 43, 44, 46, 47, 48, 50, 504, 507, 508, 509, 51, 510, 511, 514, 515, 54, 55, 56, 57, 59, 60, 61, 62, 63, 64, 66, 67, 69, 70	No	This study
nvACE2	19S	XM_044236017.1	AGP04932	0.81	0.86	26, 30, 323, 324, 325, 326, 328, 329, 33, 330, 34, 353, 354, 355, 37, 386, 387, 388, 389, 393, 41, 90, 92, 93, 96	Yes	This study
nvACE2	20S	XM_044236017.1	AGP04933	0.78	0.7	259, 462, 480, 483, 484, 600, 601, 602, 603, 606, 607, 608, 609	No	This study
nvACE2	21S	XM_044236017.1	AGP04934	0.81	0.85	26, 30, 323, 324, 325, 326, 328, 329, 33, 330, 34, 353, 354, 355, 37, 386, 387, 388, 389, 393, 41, 90, 92, 93, 96	Yes	This study
nvACE2	22S	XM_044236017.1	AGP04935	0.8	0.85	26, 30, 323, 324, 325, 326, 328, 329, 33, 330, 34, 353, 354, 355, 37, 386, 387, 388, 389, 393, 41, 90, 92, 93, 96	Yes	This study
nvACE2	24S	XM_044236017.1	AGP04936	0.68	0.22	102, 105, 117, 120, 121, 122, 123, 124, 125, 126, 128, 129, 187, 190, 196, 199, 202, 205, 206, 340, 341, 343, 345, 347, 349, 394, 398, 402, 43, 44, 46, 47, 48, 49, 50, 504, 509, 51, 510, 514, 53, 54, 55, 56, 57, 58, 59, 60, 61, 62, 63, 64, 66, 67, 70, 73	No	This study
nvACE2	27S	XM_044236017.1	AGP04938	0.71	0.35	259, 462, 476, 480, 483, 484, 600, 601, 602, 603, 606, 607, 609	No	This study
nvACE2	28S	XM_044236017.1	AGP04939	0.67	0.15	121, 124, 125, 126, 127, 128, 129, 130, 131, 143, 144, 145, 146, 335, 339, 340, 341, 342, 343, 344, 345, 346, 347, 349, 393, 394, 44, 47, 50, 504, 505, 508, 51, 510, 511, 514, 515, 53, 54, 55, 56, 59, 60, 62, 63	No	This study
nvACE2	31S	XM_044236017.1	AGP04941	0.7	0.35	246, 249, 250, 253, 254, 255, 256, 258, 601, 602, 615, 616, 654, 657, 658, 659, 696, 698, 699, 702, 706	No	This study
nvACE2	32S	XM_044236017.1	AGP04942	0.81	0.85	26, 30, 323, 324, 325, 326, 328, 329, 33, 330, 34, 353, 354, 355, 37, 386, 387, 388, 389, 393, 41, 90, 92, 93, 96	Yes	This study
nvACE2	33S	XM_044236017.1	KC522104	0.8	0.83	26, 30, 323, 324, 325, 326, 328, 33, 34, 353, 354, 355, 37, 386, 387, 388, 389, 393, 41, 90, 93, 96	No	This study
nvACE2	BtCoV-SC2013	XM_044236017.1	KJ473821	0.79	0.81	26, 30, 321, 323, 324, 325, 326, 328, 329, 33, 330, 34, 353, 354, 355, 37, 386, 387, 388, 389, 393, 41, 93, 96	Yes	This study
nvACE2	EjCoV3	XM_044236017.1	LC706865.1	0.71	0.39	26, 30, 33, 34, 89, 90, 92, 93, 96, 321, 322, 324, 354, 356, 383, 384, 386, 387, 388, 389, 552, 555, 556, 559, 560, 563, 572	Yes	This study
nvACE2	HKU25	XM_044236017.1	KX442564.1	0.67	0.18	43, 44, 47, 50, 51, 54, 55, 56, 59, 62, 124, 125, 127, 128, 129, 131, 143, 145, 146, 147, 149, 150, 273, 274, 335, 338, 339, 340, 341, 342, 343, 344, 345, 347, 349, 361, 363, 402, 504, 505, 508, 510, 514, 515, 518	No	This study
nvACE2	HKU52-141441	XM_044236017.1	C_AA085194.1	0.7	0.3	120, 121, 124, 125, 128, 129, 131, 143, 144, 145, 146, 339, 340, 341, 342, 343, 344, 345, 346, 347, 50, 504, 505, 508, 51, 510, 53, 54, 55, 56, 59, 60, 62, 63	Yes	This study
nvACE2	HKU52-220153	XM_044236017.1	C_AAI84059.1	0.68	0.19	117, 118, 121, 122, 124, 125, 126, 127, 128, 129, 131, 143, 145, 146, 175, 341, 343, 344, 345, 346, 347, 348, 349, 359, 374, 375, 402, 43, 47, 50, 504, 505, 507, 508, 51, 510, 515, 54, 55, 56, 59, 60, 62, 63, 66	not-tested
nvACE2	HKU52-220155	XM_044236017.1	C_AAI84064.1	0.68	0.19	102, 103, 104, 105, 106, 118, 121, 122, 124, 125, 127, 128, 129, 131, 139, 143, 202, 339, 340, 341, 343, 345, 347, 349, 359, 43, 46, 47, 50, 504, 508, 509, 51, 510, 514, 52, 53, 54, 55, 56, 57, 58, 59, 62, 63, 66, 69, 70, 73, 99	not-tested
nvACE2	HKU52-223023	XM_044236017.1	C_AAI84049.1	0.68	0.19	118, 121, 122, 124, 125, 128, 129, 131, 143, 145, 341, 342, 343, 344, 345, 346, 347, 349, 359, 43, 47, 50, 504, 508, 509, 51, 510, 514, 515, 54, 55, 56, 57, 59, 60, 62, 63	No	This study
nvACE2	HKU52-223028	XM_044236017.1	C_AAI84054.1	0.69	0.22	121, 124, 125, 128, 129, 143, 145, 146, 335, 339, 341, 342, 344, 345, 347, 349, 359, 47, 50, 504, 508, 51, 510, 54, 56, 59, 60, 62, 63	not-tested
nvACE2	HKU52-223381	XM_044236017.1	C_AAI84069.1	0.7	0.24	121, 124, 125, 127, 128, 129, 143, 144, 145, 146, 339, 341, 343, 344, 345, 347, 50, 504, 508, 51, 510, 54, 56, 59, 62, 63	not-tested
nvACE2	Hsavi	XM_044236017.1	MG596802	0.74	0.64	26, 29, 30, 322, 323, 324, 325, 326, 328, 329, 33, 330, 34, 353, 354, 355, 37, 38, 387, 389, 393, 41, 92, 93, 96	No	This study
nvACE2	LMH03f	XM_044236017.1	NC009020	0.67	0.16	140, 142, 147, 150, 151, 153, 154, 156, 157, 160, 280, 286, 287, 290, 292, 294, 295, 298, 299, 334, 335, 337, 362, 363, 364, 365	No	This study
nvACE2	MERS-CoV	XM_044236017.1	YP_009047204.1	0.68	0.21	114, 117, 118, 119, 121, 122, 124, 125, 127, 128, 129, 143, 144, 145, 269, 271, 273, 274, 339, 341, 342, 343, 344, 345, 346, 347, 348, 375, 378, 379, 382, 385, 401, 402, 50, 503, 504, 505, 508, 509, 51, 510, 515, 54, 55, 56, 59, 62, 63	No	This study
nvACE2	NV23	XM_044236017.1	C_AA075371.1	0.8	0.82	26, 30, 322, 324, 325, 328, 329, 33, 34, 353, 354, 355, 37, 386, 387, 388, 389, 393, 41, 90, 92, 93, 96	Yes	This study
nvACE2	Pkhulii	XM_044236017.1	MG596803	0.66	0.15	322, 323, 324, 325, 329, 34, 353, 354, 356, 38, 383, 387, 548	No	This study
nvACE2	Q265	XM_044236017.1	OQ175285.1	0.8	0.85	26, 30, 33, 34, 37, 41, 90, 92, 93, 96, 323, 324, 325, 326, 328, 353, 354, 355, 386, 387, 388, 389, 393	Yes	This study
nvACE2	SARS-2-rbd	XM_044236017.1	YP_009724390.1	0.8	0.83	19, 24, 27, 28, 30, 31, 34, 35, 353, 354, 355, 357, 37, 38, 393, 41, 42, 45, 79, 82, 83	Yes	This study
nvACE2	WZ2	XM_044236017.1	OQ715761.1	0.67	0.15	43, 47, 50, 51, 54, 55, 56, 59, 60, 62, 63, 69, 73, 124, 125, 127, 128, 129, 131, 143, 145, 146, 335, 336, 337, 338, 339, 340, 341, 342, 343, 344, 345, 347, 349, 359, 402, 504, 505, 510, 511, 514, 515	No	This study
nvACE2	clade2	XM_044236017.1	NA	0.81	0.85	26, 30, 321, 323, 324, 325, 326, 328, 329, 33, 330, 34, 353, 354, 355, 37, 386, 387, 388, 389, 393, 41, 90, 93, 96	Yes	This study

### Sheet: Table S3
hACE2	NV-SD-L1 R548S RBD	shared with SARS-CoV-2 footprint
LYS 26	ALA 138, TYR 139	N
LEU 29	ALA 138	N
ASP 30	ALA 138, THR 137, TYR 177	N
LYS 31	TYR 177	Y
HIS 34	SER 170, TYR 177, VAL 179	Y
GLU 37	LYS 141	Y
TYR 41	ARG 166	Y
ASN 90	TYR 139	N
GLN 96	ALA 138	N
ASN 322	PHE 90	N
THR 324	GLU 93	N
GLN 325	GLU 93, HIS 129, MET 82, TYR 85	N
GLY 326	ARG 166	N
TRP 328	TYR 85	N
GLU 329	TYR 185	N
LYS 353	ARG 166, GLU 132, SER 168, THR 131	Y
GLY 354	ARG 166	Y
ASP 355	ARG 166	Y
ALA 386	LYS 141, TYR 143	N
ALA 387	GLY 140, LYS 141, TYR 143	N
GLN 388	GLY 140	N
PRO 389	ALA 138, GLY 140, TYR 139	N

### Sheet: Table S4
			ML-based tree		BEAST-generated tree
			clockOR2		Constant-size-combined								HIPSTR tree
analysis	NRR	NRR alignment length	rate	tree distance to the closest bat relative	ESS (joint)	closest-inferred anestor median tmrca	closest-inferred anestor median age	ESS	95% HPD interval	rate mean	rate median	ESS	closest-inferred anestor height mean	closest-inferred anestor height median
whole-genome	NRR1	525	0.00318	0.0151859	1428	10.2127	2011.79	1308.4	[2004.4159, 2018.2396]	0.001	0.000974	1428	10.7315	10.3656
whole-genome	NRR2	485	0.00462	0.0265544	1428	13.8342	2008.16	1327.3	[1993.4435, 2017.727]	0.00134	0.00133	1428	13.5561	12.2133
whole-genome	NRR3	190	0.0064	0.0439823	1428	54.7677	1967.23	1319.7	[1892.0058, 2004.6452]	0.000727	0.000703	1428	58.8202	51.505
whole-genome	NRR4	1645	0.00703	0.0627257	1352.3	43.7904	1978.18	1284.7	[1941.7907, 2002.422]	0.00115	0.00112	1310.9	46.6782	43.8209
whole-genome	NRR5	443	-0.00663	0.0436083	1428	69.2846	1952.7	1428	[1855.8854, 2007.8761]	0.000808	0.000788	1428	68.0302	60.6895
whole-genome	NRR6	269	0.00396	0.0218096	1422.5	7.782	2014.22	1393.4	[1999.2594, 2019.5216]	0.000899	0.00085	1157	9.5865	7.7688
whole-genome	NRR7	218	0.0229	0.0684629	1428	111.888	1910.01	1266.5	[1783.0002, 1989.2506]	0.000751	0.000722	1428	124.824	111.568
whole-genome	NRR8	614	-0.00794	0.0405315	1333.4	95.5162	1926.44	1397.1	[1829.08, 1985.2877]	0.000709	0.000677	1261.3	100.417	92.7552
whole-genome	NRR9	1809	0.00997	0.0462641	1389.7	54.1125	1967.88	949.8	[1906.1377, 2003.3762]	0.000861	0.000828	1331.3	60.6053	54.1154
whole-genome	NRR10	683	0.00567	0.0437072	1428	29.4797	1992.51	1428	[1965.6242, 2009.7677]	0.00109	0.00107	1423.5	31.7501	29.3691
whole-genome	NRR11	669	-0.00668	0.0195588	1428	44.0871	1977.9	913.6	[1889.4963, 2010.1021]	0.00089	0.00086	1420	35.9319	29.4432
whole-genome	NRR12	620	0.0103	0.0485851	1352.4	12.6738	2009.31	1418.9	[1997.4905, 2017.2414]	0.00134	0.00133	1428	14.4866	13.2725
whole-genome	NRR13	858	0.00626	0.031519	1428	59.7346	1962.21	1428	[1908.5591, 1994.2903]	0.00103	0.000995	1365.6	60.5419	56.0838
whole-genome	NRR14	433	0.0127	0.0189143	1428	40.7385	1981.26	1367.1	[1936.5809, 2005.0809]	0.00124	0.00122	1428	44.599	40.1034
whole-genome	NRR15	578	-0.00552	0.0367467	1406.2	30.0152	1991.96	1378.9	[1930.55, 2014.7647]	0.00115	0.00112	1428	31.4494	26.382
whole-genome	NRR16	634	0.00473	0.0198471	1083.9	30.0448	1991.91	1428	[1964.1556, 2008.6394]	0.00115	0.00113	1363.7	32.3761	29.9744
whole-genome	NRR17	659	0.0061	0.0246555	1243.1	52.956	1968.9	1390.2	[1893.5668, 2013.573]	0.0011	0.00107	1428	35.4147	31.5284
whole-genome	NRR18	1652	0.00868	0.0571572	1347.2	60.0485	1961.89	1303	[1908.3246, 1991.8679]	0.000958	0.000936	1396.4	61.1135	56.6427
whole-genome	NRR19	266	-0.00583	0.030072	1198.6	20.7104	2001.28	1338.2	[1942.0359, 2019.446]	0.000974	0.000932	1428	25.6268	19.151
whole-genome	NRR20	469	0.00699	0.057821	1428	46.4184	1975.57	1428	[1919.4203, 2002.0002]	0.0011	0.00108	1428	47.0046	42.9319
whole-genome	NRR21	778	0.00738	0.0216069	1428	20.1427	2001.84	1363.4	[1985.2716, 2011.3274]	0.00102	0.000992	1428	21.183	19.6813
whole-genome	NRR22	813	0.00406	0.0272788	1279.2	44.093	1977.9	1428	[1936.1483, 2001.5049]	0.0008	0.000784	1348.1	43.5042	40.8284
whole-genome	NRR23	513	0.00302	0.0153498	1308.3	26.6139	1995.39	1370.3	[1966.8449, 2011.0699]	0.00107	0.00103	1373.2	27.389	24.8971
whole-genome	NRR24	317	-0.00244	0.0290395	1416.8	43.9511	1978.02	1428	[1921.3964, 2012.3527]	0.00126	0.00125	1428	37.301	33.4799
whole-genome	NRR25	866	0.00475	0.0243829	1428	32.2577	1989.74	1428	[1949.7217, 2013.5086]	0.00122	0.0012	1428	34.478	31.0844
whole-genome	NRR26	263	0.00402	0.0310496	1039.3	18.9487	2003.04	1428	[1974.0023, 2016.806]	0.000894	0.000853	1311	20.7249	17.6824
whole-genome	NRR27	681	0.0069	0.0282917	1390.1	22.9389	1998.99	1268.2	[1969.6715, 2015.5815]	0.00102	0.000998	1104.9	26.0584	22.9725
whole-genome	NRR28	2145	0.0057	0.033204	861	16.0706	2005.92	1008.9	[1994.9077, 2015.2866]	0.00151	0.0015	1142	16.6069	16.077
whole-genome	NRR29	1846	0.00507	0.0469005	1428	44.4292	1977.57	1428	[1919.063, 2006.5737]	0.000954	0.000942	1230.3	41.0168	38.0664
whole-genome	NRR30	282	-0.0216	0.0257445	1398.6	35.7657	1986.21	1247.8	[1948.0396, 2007.275]	0.00135	0.00134	1399.3	39.4804	35.7794
whole-genome	NRR31	465	-0.0352	0.0905162	1238.4	48.4257	1973.55	1224.6	[1926.946, 2003.2916]	0.00115	0.00114	1428	50.1645	46.6755
whole-genome	NRR32	378	0.0107	0.0613508	1378.2	46.0432	1975.91	1375.1	[1920.2218, 2008.9258]	0.00119	0.00118	1312.4	49.6297	45.1836
whole-genome	NRR33	262	0.0161	0.0190192	1324.5	36.9244	1985.06	1393.6	[1918.294, 2015.4691]	0.00117	0.00113	1218.8	46.3586	37.9799
whole-genome	NRR34	427	0.0215	0.0559412	1420.1	68.7905	1953.18	1428	[1905.1845, 1985.8169]	0.00122	0.00119	1357.6	78.9047	74.9416
whole-genome	NRR35	658	0.012	0.0569485	1428	31.7311	1990.26	1247.4	[1965.6841, 2007.9001]	0.00129	0.00126	1428	33.4317	31.7031
whole-genome	NRR36	567	0.0051	0.0421779	1272.6	41.9516	1980.05	1428	[1941.5463, 2007.0929]	0.000964	0.000932	1428	44.798	41.8272
whole-genome	NRR37	297	0.0119	0.0615025	1348.3	37.8169	1984.17	1428	[1950.2934, 2007.7095]	0.00136	0.00133	1428	40.8684	37.7365
whole-genome	NRR38	204	0.00645	0.0386865	1428	27.3656	1994.63	1261.2	[1965.5021, 2014.1878]	0.00149	0.00147	1428	25.3487	24.0053
whole-genome	NRR39	266	0.0116	0.0179239	1413.3	13.7318	2008.25	1410.4	[1991.308, 2016.7226]	0.00162	0.0016	1428	15.654	13.7421
whole-genome	NRR40	571	0.00666	0.0381777	1387	16.1268	2005.87	1428	[1991.3651, 2015.5811]	0.00151	0.0015	1428	17.1268	16.1148
whole-genome	NRR41	506	0.0101	0.0624902	1312.8	18.6953	2003.3	1380.3	[1986.2714, 2013.4968]	0.00139	0.00138	1428	20.1635	18.0956
whole-genome	NRR42	265	0.0155	0.0354311	1267.5	31.8289	1990.16	1295.4	[1948.3132, 2014.1408]	0.00127	0.00125	1289.3	38.6277	33.8858
whole-genome	NRR43	635	0.00839	0.0495593	1392.4	31.9766	1990	1428	[1955.4509, 2011.1424]	0.00128	0.00125	1428	35.3743	31.988
whole-genome	NRR44	385	0.00617	0.0515549	1419.1	23.6977	1998.29	1428	[1965.7451, 2014.5698]	0.00123	0.0012	1428	25.4483	22.2082
whole-genome	NRR45	1176	0.00509	0.0540563	1428	20.4588	2001.53	1428	[1980.0924, 2012.9865]	0.00117	0.00116	1428	22.6362	20.4657
whole-genome	NRR46	672	0.00298	0.0264014	1373.8	118.044	1903.89	1298.9	[1727.0906, 2013.6921]	0.000721	0.000694	1254.6	70.9122	54.1017
whole-genome	NRR47	911	0.00579	0.0372859	1398.8	17.6926	2004.29	1295.4	[1984.5299, 2014.772]	0.00113	0.00111	1255.3	19.2122	17.7442
spike	NRR1	253	-0.007	0.0323517	1286	34.2645	1987.73	1286	[1950.087, 2008.5342]	0.00147	0.00147	1286	38.3758	34.5651
spike	NRR2	232	0.0022	0.0509244	1286	36.0587	1985.88	1286	[1949.7754, 2006.5287]	0.00149	0.00147	1211.3	42.254	39.1197
spike	NRR3	267	0.000741	0.128166	1286	40.1051	1981.89	1286	[1939.9881, 2004.9405]	0.00165	0.00164	1286	39.4386	36.5757
spike	NRR4	372	0.0012	0.0648615	1286	46.2605	1975.74	1232.7	[1923.4122, 2006.8078]	0.00145	0.00143	1218.3	49.3867	44.7796
spike	NRR5	286	-0.00191	0.0151104	1286	28.2029	1993.79	1286	[1961.8358, 2017.2469]	0.00129	0.00127	1227.8	32.6855	29.0623
spike	NRR6	223	0.00406	0.0520335	1286	35.4428	1986.53	1286	[1962.5949, 2003.6569]	0.00147	0.00145	1286	37.0683	35.2299
spike	NRR7	125	0.0123	0.0395397	1286	34.2944	1987.68	1286	[1950.9764, 2010.9865]	0.00187	0.00185	1286	37.3513	33.5321
spike	NRR8	135	0.00327	0.0575111	1286	25.8582	1996.11	1286	[1968.9422, 2012.029]	0.00173	0.00173	1286	23.4003	21.1252
spike	NRR9	253	0.0021	0.0758411	1286	44.7089	1977.22	1286	[1938.4497, 2010.7134]	0.00174	0.00173	1286	48.3841	46.4078
spike	NRR10	215	0.000984	2.1e-06	1232.1	24.5517	1997.44	1286	[1972.1541, 2012.9649]	0.00167	0.00165	1258.4	26.8639	24.1955
spike	NRR11	807	0.000989	0.0510479	1286	25.5078	1996.46	1286	[1975.6383, 2008.8079]	0.00155	0.00154	829.2	27.2507	25.4961
spike	NRR12	267	0.000568	0.0565946	1286	40.3439	1981.58	1286	[1933.8171, 2008.1064]	0.00143	0.00141	1179.5	47.4217	43.2884
spike	NRR13	352	0.00298	0.0215314	1208.8	15.6215	2006.38	1261.6	[1990.8533, 2015.2267]	0.00174	0.00173	1286	16.9893	15.6773
spike	NRR14	340	0.00494	0.0270216	1191.8	13.5317	2008.45	1229.3	[1993.8736, 2016.3908]	0.0019	0.00188	987.7	14.9626	13.6401
